# Molecular Dynamics studies of Long Neurotoxins against nAChR provide key insights towards design of therapeutic peptides for Dyskinesia

**DOI:** 10.1101/2023.05.22.541753

**Authors:** Shivam Pandit, Gargi Saha, Jagadeesh Kumar. D, H.G. Nagendra

## Abstract

Peptide-based drugs are widely used as therapeutic products that exhibit strong binding affinities with high specificity and low toxicity. To develop novel therapeutics against severe involuntary muscle movement and trembling disorder (Dyskinesia), the study explored the design of peptides that could target the nicotine acetylcholine receptor (nAChR) as antagonistic leads. The work aimed to suggest that the pharmacological interaction of snake venom toxins and its associated peptides with nAChR’s could be exploited as plausible solutions for PD. Molecular docking and Molecular dynamics exercises were carried out using long chain neurotoxins (α-BTx, 1NTN) to analyze the efficacies of their binding to nAChR’s, with both the entire toxin and short peptide moieties. The study demonstrated that the **novel-peptide (F8J2D7)** system appears to possess better affinity with the nAChR than the entire toxin, which is a first step towards designing peptide-based drugs from snake venom proteins that could facilitate further research in the peptide-engineering and drug designing prospects for various neurodegenerative diseases.
