## Supplemental Interaction for "Molecular Dynamics studies of Long Neurotoxins against nAChR provide key insights towards design of therapeutic peptides for Dyskinesia"

### Sheet: before and after MD details
Complex	Before MDS interaction details from docking for best pose (4.5 A)	Docking energy score	favorable interactions from docking	After MDS interaction details from dynamics (4.5 A)	favorable interactions after dynamics
				(70 ns)
1. Alpha-btX - nAChR	Chain C - TYR184,GLU185,GLU181,TYR91,SER144,PHE183 Chain D - GLN55, SER162,TRP53	-238.32	12	chain C -ARG182, LYS188, THR146, GLU185, PHE183, TYR184	11
	toxin - ASP30,LYS38,SER34,CYS29,SER9,ARG36,VAL40,HIS68,ILE11,VAL31			chain D- GLN75, GLN114, TRP53
				Toxin -ASP30, SER35, SER34, ILE11,ARG36, LYS38, VAL40, HIS68, VAL39, VAL31
				(66 ns)
2. 1NTN toxin -nAChR	Chain C - ARG182,TYR184,GLU185,TYR91,SER144,PHE183,TRP145,TYR191	-252.74	15	Chain C- ARG182, LYS141,GLU189, GLU185, TYR191, CYS186,TYR184	12
	Chain D- GLN55 , SER162, TRP53			Chain D-GLY163, GLN114,TRP53
	Toxin – ASP28,LYS36,GLY32,CYS27,ARG34,ILE38,ALA29,TRP30			Toxin- ASP28 , ARG34, LYS68, CYS27, SER33,TRP30, ALA29
				(67ns)
3.Alpha-btx-peptide-nAChR 23 position (RKMWCDVFCSSRGKVVELGC) 42 position	Chain C - THR195 , ARG182 , LYS141 , ASP193 , TYR91 , TYR184	-251.89	15	Chain C - PHE183,GLU185,ARG182,TYR184,CYS186	14
	Chain D - GLY163 , TYR 167			Chain D- GLN55, SER162,GLY163,TRP53
	Peptide-TRP4 ,ARG12 , SER10 , PHE8 , SER11 , MET3 , VAL16 , LEU18 , LYS14			Peptide- GLU17,VAL15,SER11,ASP6,VAL16,ARG12,SER10,CYS20
				(67 ns)
4. 1NTN-peptide-nAChR 23 position (TKTWCDAWCGSRGKVIELGC) 42 position	Chain C - ARG182 , TYR184	-173.59	8	Chain C- LYS141, ARG182, GLU185,LYS139	9
	Chain D- SER162, TYR164, GLY163, PRO166,ILE165			Chain D - SER162, GLY163, PRO166
	Peptide– GLU17 , CYS20 , LEU18, TRP4			Peptide - GLU17, CYS20, LEU18, GLY19, LYS14
				(69 ns)
5. Novel-peptide(F8J2D7)-nAChR 23 position (TKTWCDFRCSQLGKAVELGC) 42 position	Chain C - ARG182 , TYR191 , TYR184 , PRO192 , CYS186	-255.17	16	Chain C - GLU185, ARG182, PHE183, TRP145, TYR184	18
	Chain D - GLN75 , GLN114 , SER162, GLN157			Chain D- ASP160,GLN114, SER162, GLY163, LEU106, TYR164
	Peptide- THR3 , CYS20 , GLN 11 ,CYS9, LYS2, CYS5 , ARG8 ASP6 , PHE7 , ALA15			Peptide- LYS2, LYS14, GLU17, PHE7, THR1, ARG8, GLN11, TRP4, CYS5, ASP6

### Sheet: Docking_interaction_details
1. alpha-btx and nAChR complex ( -238.32)
Interaction Name	Distance ( <=4.5 A)	category	From	From chemistry	To	To chemistry
C:TYR184:OH - F:ASP30:OD1	2.89688	Hydrogen Bond	C:TYR184:OH	H-Donor	F:ASP30:OD1	H-Acceptor
C:GLU185:N - F:LYS38:O	2.65832	Hydrogen Bond	C:GLU185:N	H-Donor	F:LYS38:O	H-Acceptor
D:GLN55:NE2 - F:SER34:O	2.84175	Hydrogen Bond	D:GLN55:NE2	H-Donor	F:SER34:O	H-Acceptor
D:SER162:OG - F:CYS29:O	2.33508	Hydrogen Bond	D:SER162:OG	H-Donor	F:CYS29:O	H-Acceptor
F:SER9:OG - C:GLU181:OE2	2.97891	Hydrogen Bond	F:SER9:OG	H-Donor	C:GLU181:OE2	H-Acceptor
F:ARG36:NH2 - C:TYR91:OH	3.36286	Hydrogen Bond	F:ARG36:NH2	H-Donor	C:TYR91:OH	H-Acceptor
F:ARG36:NH2 - C:SER144:O	2.9491	Hydrogen Bond	F:ARG36:NH2	H-Donor	C:SER144:O	H-Acceptor
F:VAL40:N - C:PHE183:O	2.31218	Hydrogen Bond	F:VAL40:N	H-Donor	C:PHE183:O	H-Acceptor
F:HIS68:CE1 - C:TYR184:O	3.09392	Hydrogen Bond	F:HIS68:CE1	H-Donor	C:TYR184:O	H-Acceptor
F:ILE11:CG2 - C:PHE183	3.75605	Hydrophobic	F:ILE11:CG2	C-H	C:PHE183	Pi-Orbitals
C:TYR184 - F:ARG36	4.45816	Hydrophobic	C:TYR184	Pi-Orbitals	F:ARG36	Alkyl
D:TRP53 - F:VAL31	4.45762	Hydrophobic	D:TRP53	Pi-Orbitals	F:VAL31	Alkyl
chain C - TYR184,GLU185,GLU181,TYR91,SER144,PHE183
chain D - GLN55, SER162,TRP53
TOXIN -ASP30,LYS38,SER34,CYS29,SER9,ARG36,VAL40,HIS68,ILE11,VAL31
2. 1ntn_Swissmodel-nAChR (Docking score - 252.74 )
Interaction Name	Distance ( <=4.5 A)	category	From	From chemistry	To	To chemistry
C:ARG182:NH1 - A:ASP28:OD1	4.41617	Electrostatic	C:ARG182:NH1	Positive	A:ASP28:OD1	Negative
C:TYR184:OH - A:ASP28:OD1	2.68321	Hydrogen Bond	C:TYR184:OH	H-Donor	A:ASP28:OD1	H-Acceptor
C:GLU185:N - A:LYS36:O	2.59069	Hydrogen Bond	C:GLU185:N	H-Donor	A:LYS36:O	H-Acceptor
D:GLN55:NE2 - A:GLY32:O	2.57933	Hydrogen Bond	D:GLN55:NE2	H-Donor	A:GLY32:O	H-Acceptor
D:SER162:OG - A:CYS27:O	2.44054	Hydrogen Bond	D:SER162:OG	H-Donor	A:CYS27:O	H-Acceptor
A:ARG34:NH2 - C:TYR91:OH	2.90741	Hydrogen Bond	A:ARG34:NH2	H-Donor	C:TYR91:OH	H-Acceptor
A:ARG34:NH2 - C:SER144:O	2.8113	Hydrogen Bond	A:ARG34:NH2	H-Donor	C:SER144:O	H-Acceptor
A:ILE38:N - C:PHE183:O	2.61131	Hydrogen Bond	A:ILE38:N	H-Donor	C:PHE183:O	H-Acceptor
D:TRP53:CD1 - A:ALA29:O	3.46584	Hydrogen Bond	D:TRP53:CD1	H-Donor	A:ALA29:O	H-Acceptor
A:TRP30:NE1 - C:TYR91	3.33127	Hydrogen Bond	A:TRP30:NE1	H-Donor	C:TYR91	Pi-Orbitals
C:TRP145 - A:TRP30	3.70847	Hydrophobic	C:TRP145	Pi-Orbitals	A:TRP30	Pi-Orbitals
A:TRP30 - C:TYR91	4.42959	Hydrophobic	A:TRP30	Pi-Orbitals	C:TYR91	Pi-Orbitals
C:TYR184 - A:ARG34	4.04002	Hydrophobic	C:TYR184	Pi-Orbitals	A:ARG34	Alkyl
C:TYR191 - A:ARG34	4.10461	Hydrophobic	C:TYR191	Pi-Orbitals	A:ARG34	Alkyl
D:TRP53 - A:ALA29	4.33528	Hydrophobic	D:TRP53	Pi-Orbitals	A:ALA29	Alkyl
chain c - ARG182,TYR184,GLU185,TYR91,SER144,PHE183,TRP145,TYR191
chain D res - GLN55 , SER162, TRP53
toxin -ASP28,LYS36,GLY32,CYS27,ARG34,ILE38,ALA29,TRP30
3. alpha-btx-peptide-nAChR ( -251.89 )
Interaction Name	Distance ( <=4 A)	category	From	From chemistry	To	To chemistry
:TRP4:NE1 - C:THR195:OG1	2.74989	Hydrogen Bond	:TRP4:NE1	H-Donor	C:THR195:OG1	H-Acceptor
:ARG12:NH1 - C:ARG182:O	2.84074	Hydrogen Bond	:ARG12:NH1	H-Donor	C:ARG182:O	H-Acceptor
C:LYS141:CE - :TRP4:O	2.90909	Hydrogen Bond	C:LYS141:CE	H-Donor	:TRP4:O	H-Acceptor
D:GLY163:CA - :SER10:OG	2.95678	Hydrogen Bond	D:GLY163:CA	H-Donor	:SER10:OG	H-Acceptor
C:LYS141:NZ - :TRP4	2.51501	Hydrogen Bond;Electrostatic	C:LYS141:NZ	Positive;H-Donor	:TRP4	Pi-Orbitals;Pi-Orbitals
C:ARG182:NH1 - :TRP4	3.31749	Electrostatic	C:ARG182:NH1	Positive	:TRP4	Pi-Orbitals
C:ARG182:NH2 - :PHE8	4.48342	Electrostatic	C:ARG182:NH2	Positive	:PHE8	Pi-Orbitals
C:ASP193:OD2 - :PHE8	3.00475	Electrostatic	C:ASP193:OD2	Negative	:PHE8	Pi-Orbitals
:SER11:OG - C:TYR91	3.54388	Hydrogen Bond	:SER11:OG	H-Donor	C:TYR91	Pi-Orbitals
:MET3:SD - D:TYR167	4.39584	Other	:MET3:SD	Sulfur	D:TYR167	Pi-Orbitals
C:ARG182 - :VAL16	3.35389	Hydrophobic	C:ARG182	Alkyl	:VAL16	Alkyl
C:ARG182 - :LEU18	3.92593	Hydrophobic	C:ARG182	Alkyl	:LEU18	Alkyl
C:TYR184 - :ARG12	4.02011	Hydrophobic	C:TYR184	Pi-Orbitals	:ARG12	Alkyl
C:TYR184 - :LYS14	4.33634	Hydrophobic	C:TYR184	Pi-Orbitals	:LYS14	Alkyl
:PHE8 - C:ARG182	4.44103	Hydrophobic	:PHE8	Pi-Orbitals	C:ARG182	Alkyl
chain c res - Thr195, arg182, lys141, asp193, tyr91, tyr184,
chain D res - gly163, tyr167
peptide - trp4, arg12, ser10, phe8 ,ser11, met3, val 16, leu18, lys14
4. 1NTN-peptide-nAChR (-173.59 )
C:ARG182:NH2 - :GLU17:OE2	3.77039	Electrostatic	C:ARG182:NH2	Positive	:GLU17:OE2	Negative
:TRP4:NE1 - D:SER162:O	2.23721	Hydrogen Bond	:TRP4:NE1	H-Donor	D:SER162:O	H-Acceptor
:GLU17:N - C:TYR184:OH	2.84021	Hydrogen Bond	:GLU17:N	H-Donor	C:TYR184:OH	H-Acceptor
:CYS20:SG - D:TYR164:O	3.17527	Hydrogen Bond	:CYS20:SG	H-Donor	D:TYR164:O	H-Acceptor
D:GLY163:CA - :LEU18:O	3.73369	Hydrogen Bond	D:GLY163:CA	H-Donor	:LEU18:O	H-Acceptor
D:PRO166:CD - :CYS20:O2	3.36204	Hydrogen Bond	D:PRO166:CD	H-Donor	:CYS20:O2	H-Acceptor
:CYS20 - D:ILE165	4.37545	Hydrophobic	:CYS20	Alkyl	D:ILE165	Alkyl
:TRP4 - D:PRO166	4.37519	Hydrophobic	:TRP4	Pi-Orbitals	D:PRO166	Alkyl
chain c res - Arg182, tyr184,
chain D res - SER 162, tyr164, gly163,pro166,ile165
peptide - Glu17, TRP 4 , cys20, leu18,
5. Novel-peptide(F8J2D7)-nAChR (-255.17)
C:ARG182:NH1 - :THR3:OG1	2.69152	Hydrogen Bond	C:ARG182:NH1	H-Donor	:THR3:OG1	H-Acceptor
C:ARG182:NH1 - :THR3:O	2.82267	Hydrogen Bond	C:ARG182:NH1	H-Donor	:THR3:O	H-Acceptor
C:ARG182:NH1 - :CYS20:SG	2.51172	Hydrogen Bond	C:ARG182:NH1	H-Donor	:CYS20:SG	H-Acceptor
C:TYR191:OH - :GLN11:OE1	2.91792	Hydrogen Bond	C:TYR191:OH	H-Donor	:GLN11:OE1	H-Acceptor
D:GLN157:NE2 - :CYS9:SG	3.79358	Hydrogen Bond	D:GLN157:NE2	H-Donor	:CYS9:SG	H-Acceptor
:LYS2:NZ - D:SER162:O	2.16903	Hydrogen Bond	:LYS2:NZ	H-Donor	D:SER162:O	H-Acceptor
:CYS5:N - C:TYR184:OH	2.76311	Hydrogen Bond	:CYS5:N	H-Donor	C:TYR184:OH	H-Acceptor
:CYS5:SG - C:PRO192:O	3.24454	Hydrogen Bond	:CYS5:SG	H-Donor	C:PRO192:O	H-Acceptor
:ARG8:NH2 - D:GLN75:OE1	3.31114	Hydrogen Bond	:ARG8:NH2	H-Donor	D:GLN75:OE1	H-Acceptor
:CYS9:SG - D:GLN114:OE1	3.67022	Hydrogen Bond	:CYS9:SG	H-Donor	D:GLN114:OE1	H-Acceptor
:ARG8:CA - D:GLN114:OE1	2.72627	Hydrogen Bond	:ARG8:CA	H-Donor	D:GLN114:OE1	H-Acceptor
:ASP6:OD2 - C:TYR184	4.14223	Electrostatic	:ASP6:OD2	Negative	C:TYR184	Pi-Orbitals
D:LEU106:CD1 - :PHE7	3.22218	Hydrophobic	D:LEU106:CD1	C-H	:PHE7	Pi-Orbitals
:ASP6:CB - C:TYR184	3.31795	Hydrophobic	:ASP6:CB	C-H	C:TYR184	Pi-Orbitals
C:CYS186 - :ARG8	4.4653	Hydrophobic	C:CYS186	Alkyl	:ARG8	Alkyl
C:TYR184 - :ALA15	3.68835	Hydrophobic	C:TYR184	Pi-Orbitals	:ALA15	Alkyl
chain c res - Arg182, tyr191, tyr184, pro192, cys186
chain D res - GLN75, GLN114, SER162, GLN157
peptide - Thr3, cys20, GLN11,CYS9, cys5 ,LYS2, arg8, asp6, phe7, ala15

### Sheet: after MD interaction details
α-BTx - nAChR
70_ns (4.5A)
X:ARG182:HH12 - A:ASP30:OD2	2.65	Hydrogen Bond;Electrostatic	X:ARG182:HH12	H-Donor;Positive	A:ASP30:OD2	H-Acceptor;Negative
X:ARG182:NH2 - A:ASP30:OD1	3.3	Electrostatic	X:ARG182:NH2	Positive	A:ASP30:OD1	Negative
X:GLN75:HE22 - A:SER35:O	2.97	Hydrogen Bond	X:GLN75:HE22	H-Donor	A:SER35:O	H-Acceptor
X:GLN114:HE22 - A:SER34:O	2.99	Hydrogen Bond	X:GLN114:HE22	H-Donor	A:SER34:O	H-Acceptor
A:ILE11:HN - X:LYS188:O	3.2	Hydrogen Bond	A:ILE11:HN	H-Donor	X:LYS188:O	H-Acceptor
A:ARG36:HH21 - X:THR146:O	3.31	Hydrogen Bond	A:ARG36:HH21	H-Donor	X:THR146:O	H-Acceptor
A:LYS38:HN - X:GLU185:OE2	2.85	Hydrogen Bond	A:LYS38:HN	H-Donor	X:GLU185:OE2	H-Acceptor
A:VAL40:HN - X:PHE183:O	2.86	Hydrogen Bond	A:VAL40:HN	H-Donor	X:PHE183:O	H-Acceptor
A:HIS68:HE2 - X:TYR184:O	2.85	Hydrogen Bond	A:HIS68:HE2	H-Donor	X:TYR184:O	H-Acceptor
A:VAL39:HA - X:PHE183:O	3.54	Hydrogen Bond	A:VAL39:HA	H-Donor	X:PHE183:O	H-Acceptor
X:TRP53 - A:VAL31	4.01	Hydrophobic	X:TRP53	Pi-Orbitals	A:VAL31	Alkyl
receptor chain C res - Arg182, Lys188,Thr146, Glu185,phe183, Tyr184, - 6 res
recptor D res - Gln75, GLN114, , TRP53 - 3 res
peptide res - asp30, ser35, ser34, ile11,Arg36, lys38, val40, his68, val39, val31 - 10
fav int - 11
1NTN toxin -nAChR
66_ns_interaction_details (4.5A)
Interaction_name	Distance	category	From	From chemistry	To	To chemistry
X:ARG182:HH12 - B:ASP28:OD2	3.51	Hydrogen Bond;Electrostatic	X:ARG182:HH12	H-Donor;Positive	B:ASP28:OD2	H-Acceptor;Negative
X:LYS141:NZ - B:ASP28:OD1	4.21	Electrostatic	X:LYS141:NZ	Positive	B:ASP28:OD1	Negative
B:ARG34:HH12 - X:GLU189:O	3.76	Hydrogen Bond	B:ARG34:HH12	H-Donor	X:GLU189:O	H-Acceptor
B:LYS68:HZ3 - X:GLU185:O	3.65	Hydrogen Bond	B:LYS68:HZ3	H-Donor	X:GLU185:O	H-Acceptor
X:GLY163:HA1 - B:CYS27:O	3.57	Hydrogen Bond	X:GLY163:HA1	H-Donor	B:CYS27:O	H-Acceptor
B:SER33:HB1 - X:GLN114:OE1	3.99	Hydrogen Bond	B:SER33:HB1	H-Donor	X:GLN114:OE1	H-Acceptor
B:LYS68:HE2 - X:GLU185:O	3.55	Hydrogen Bond	B:LYS68:HE2	H-Donor	X:GLU185:O	H-Acceptor
B:TRP30:HE1 - X:TYR191	3.24	Hydrogen Bond	B:TRP30:HE1	H-Donor	X:TYR191	Pi-Orbitals
B:TRP30 - X:TYR191	4.37	Hydrophobic	B:TRP30	Pi-Orbitals	X:TYR191	Pi-Orbitals
X:CYS186 - B:ARG34	4.05	Hydrophobic	X:CYS186	Alkyl	B:ARG34	Alkyl
X:TYR184 - B:ARG34	4.41	Hydrophobic	X:TYR184	Pi-Orbitals	B:ARG34	Alkyl
X:TRP53 - B:ALA29	4.35	Hydrophobic	X:TRP53	Pi-Orbitals	B:ALA29	Alkyl
receptor chain C res - Arg182, Lys141,Glu189, Glu185, Tyr191, cys186,Tyr184 - 7 res
recptor D rES - Gly163, Gln114,Trp53 - 3 res
peptide res -Asp28 , Arg34, Lys68, cys27, ser33,trp30, Ala29 = 7 res
fav int- 12
α-BTx -peptide-nAChR
67_ns_interaction_details (4.5A)
X:PHE183:HN - D:GLU17:O	2.88	Hydrogen Bond	X:PHE183:HN	H-Donor	D:GLU17:O	H-Acceptor
X:GLU185:HN - D:VAL15:O	2.82	Hydrogen Bond	X:GLU185:HN	H-Donor	D:VAL15:O	H-Acceptor
X:GLN55:HE21 - D:SER11:O	3.01	Hydrogen Bond	X:GLN55:HE21	H-Donor	D:SER11:O	H-Acceptor
D:GLU17:HN - X:PHE183:O	3.14	Hydrogen Bond	D:GLU17:HN	H-Donor	X:PHE183:O	H-Acceptor
X:ARG182:HA - D:GLU17:O	3.57	Hydrogen Bond	X:ARG182:HA	H-Donor	D:GLU17:O	H-Acceptor
X:SER162:HA - D:ASP6:OD1	3.36	Hydrogen Bond	X:SER162:HA	H-Donor	D:ASP6:OD1	H-Acceptor
X:GLY163:HA1 - D:ASP6:O	3.76	Hydrogen Bond	X:GLY163:HA1	H-Donor	D:ASP6:O	H-Acceptor
X:GLY163:HA2 - D:ASP6:O	3.73	Hydrogen Bond	X:GLY163:HA2	H-Donor	D:ASP6:O	H-Acceptor
D:VAL16:HA - X:PHE183:O	3.64	Hydrogen Bond	D:VAL16:HA	H-Donor	X:PHE183:O	H-Acceptor
X:CYS186:SG - D:ARG12:NH2	3.3	Other	X:CYS186:SG	Sulfur	D:ARG12:NH2	O,N,S
X:TYR184:HA - D:VAL15:O	3.41	Hydrogen Bond	X:TYR184:HA	H-Donor	D:VAL15:O	H-Acceptor
D:SER10:C,O;SER11:N - X:TRP53	4.22	Hydrophobic	D:SER10:C,O;SER11:N	Amide	X:TRP53	Pi-Orbitals
D:SER10:C,O;SER11:N - X:TRP53	4.48	Hydrophobic	D:SER10:C,O;SER11:N	Amide	X:TRP53	Pi-Orbitals
X:PHE183 - D:CYS20	4.21	Hydrophobic	X:PHE183	Pi-Orbitals	D:CYS20	Alkyl
receptor chain C res- PHE183,GLU185,ARG182,TYR184,CYS186 -5 res
recptor D res - gln55, SER162,Gly163,trp53 - 4 res
peptide res - Glu17,Val15,ser11,asp6,val16,arg12,ser10,cys20 - 8 res
fav int-14
1NTN-peptide-nAChR (67_ns)
Interaction_name	Distance	category	From	From chemistry	To	To chemistry
X:LYS141:HZ2 - X:GLU17:OE1	2.56	Hydrogen Bond;Electrostatic	X:LYS141:HZ2	H-Donor;Positive	X:GLU17:OE1	H-Acceptor;Negative
X:LYS14:HZ1 - X:GLU185:OE2	2.69	Hydrogen Bond;Electrostatic	X:LYS14:HZ1	H-Donor;Positive	X:GLU185:OE2	H-Acceptor;Negative
X:ARG182:NH2 - X:GLU17:OE1	3.73	Electrostatic	X:ARG182:NH2	Positive	X:GLU17:OE1	Negative
X:LYS139:HZ1 - X:CYS20:O2	2.61	Hydrogen Bond	X:LYS139:HZ1	H-Donor	X:CYS20:O2	H-Acceptor
X:LYS141:HZ3 - X:CYS20:O1	2.66	Hydrogen Bond	X:LYS141:HZ3	H-Donor	X:CYS20:O1	H-Acceptor
X:GLY163:HA1 - X:LEU18:O	3.7	Hydrogen Bond	X:GLY163:HA1	H-Donor	X:LEU18:O	H-Acceptor
X:PRO166:HD1 - X:GLY19:O	3.7	Hydrogen Bond	X:PRO166:HD1	H-Donor	X:GLY19:O	H-Acceptor
X:LYS14:HE2 - X:GLU185:OE2	4.09	Hydrogen Bond	X:LYS14:HE2	H-Donor	X:GLU185:OE2	H-Acceptor
X:LEU18:HA - X:SER162:O	3.54	Hydrogen Bond	X:LEU18:HA	H-Donor	X:SER162:O	H-Acceptor
receptor chain C res - Lys141, arg182, glu185,lys139 - 4 res
recptor D res -ser162, gly163, pro166 - 3 res
peptide res -Glu17, Cys20, Leu18, Gly19, Lys14 - 5 res
fav int- 9 int
novel-peptide(F8J2D7)-nAChR
69_ns_interaction(4.5A)
D:LYS2:HZ2 - X:ASP160:OD1	2.6	Hydrogen Bond;Electrostatic	D:LYS2:HZ2	H-Donor;Positive	X:ASP160:OD1	H-Acceptor;Negative
D:LYS14:HZ1 - X:GLU185:OE1	4.02	Hydrogen Bond;Electrostatic	D:LYS14:HZ1	H-Donor;Positive	X:GLU185:OE1	H-Acceptor;Negative
D:LYS14:HZ2 - X:GLU185:OE2	2.76	Hydrogen Bond;Electrostatic	D:LYS14:HZ2	H-Donor;Positive	X:GLU185:OE2	H-Acceptor;Negative
X:ARG182:HH11 - D:GLU17:O	2.62	Hydrogen Bond	X:ARG182:HH11	H-Donor	D:GLU17:O	H-Acceptor
X:PHE183:HN - D:GLU17:OE1	3.12	Hydrogen Bond	X:PHE183:HN	H-Donor	D:GLU17:OE1	H-Acceptor
X:GLN114:HE21 - D:PHE7:O	2.84	Hydrogen Bond	X:GLN114:HE21	H-Donor	D:PHE7:O	H-Acceptor
D:THR1:HG1 - X:SER162:O	3.89	Hydrogen Bond	D:THR1:HG1	H-Donor	X:SER162:O	H-Acceptor
D:LYS2:HN - X:SER162:O	3.79	Hydrogen Bond	D:LYS2:HN	H-Donor	X:SER162:O	H-Acceptor
D:ARG8:HH12 - X:GLU185:O	3.97	Hydrogen Bond	D:ARG8:HH12	H-Donor	X:GLU185:O	H-Acceptor
X:ARG182:HD2 - D:GLU17:O	3.42	Hydrogen Bond	X:ARG182:HD2	H-Donor	D:GLU17:O	H-Acceptor
X:GLY163:HA1 - D:LYS2:O	3.76	Hydrogen Bond	X:GLY163:HA1	H-Donor	D:LYS2:O	H-Acceptor
D:THR1:HA - X:SER162:O	3.57	Hydrogen Bond	D:THR1:HA	H-Donor	X:SER162:O	H-Acceptor
D:LYS2:HE1 - X:SER162:OG	3.6	Hydrogen Bond	D:LYS2:HE1	H-Donor	X:SER162:OG	H-Acceptor
X:TRP145:HE1 - D:PHE7	3.59	Hydrogen Bond	X:TRP145:HE1	H-Donor	D:PHE7	Pi-Orbitals
D:GLN11:HE22 - X:TYR184	3.37	Hydrogen Bond	D:GLN11:HE22	H-Donor	X:TYR184	Pi-Orbitals
X:LEU106:HB1 - D:PHE7	2.87	Hydrophobic	X:LEU106:HB1	C-H	D:PHE7	Pi-Orbitals
X:GLY163:C,O;TYR164:N - D:TRP4	3.92	Hydrophobic	X:GLY163:C,O;TYR164:N	Amide	D:TRP4	Pi-Orbitals
D:CYS5:C,O;ASP6:N - X:TRP145	4.14	Hydrophobic	D:CYS5:C,O;ASP6:N	Amide	X:TRP145	Pi-Orbitals
receptor chain C res - Glu185, Arg182, Phe183, Trp145, Tyr184 - 5 res
recptor D rES - ASp160,Gln114, ser162, Gly163, Leu106, Tyr164 -6 res
peptide res -Lys2, Lys14, Glu17, phe7, Thr1, Arg8, Gln11, Trp4, cys5, asp6 - 10 res
fav int- 18
